# It is hard to be small: Inbreeding depression depends on the body size in a threatened songbird

**DOI:** 10.1101/2024.04.21.590470

**Authors:** Justyna Kubacka, Larissa S. Arantes, Magdalena Herdegen-Radwan, Tomasz S. Osiejuk, Sarah Sparmann, Camila J. Mazzoni

**Affiliations:** Museum and Institute of Zoology of the Polish Academy of Sciences, Twarda 51/55, 00-818 Warszawa, Poland; Berlin Center for Genomics in Biodiversity Research, Königin-Luise-Straße 6-8, 14195 Berlin, Germany; Leibniz Institute for Zoo and Wildlife Research, Alfred-Kowalke-Straße 17, 10315 Berlin, Germany; Department of Behavioural Ecology, Faculty of Biology, Adam Mickiewicz University, Uniwersytetu Poznańskiego 6, 61-614 Poznań, Poland; Leibniz Institute of Freshwater Ecology and Inland Fisheries, Müggelseedamm 310, 12587 Berlin Berlin, Germany

## Abstract

While inbreeding is known to affect individual fitness and thus population extinction risk, studies have under-represented non-model species of conservation concern, and rarely sought conditionality of inbreeding depression. Here, using SNPs identified with RAD-seq, we determined inbreeding depression in a threatened bird, the aquatic warbler *Acrocephalus paludicola*, and whether its magnitude depends on phenotypic and environmental factors. We found that the inbreeding coefficient (*F*) of adults with small tarsi was negatively associated with the seasonal breeding success (in males) and clutch size (in females), with the respective decrease in fitness in the most inbred relative to the least inbred individuals of ~89% and ~12%. In contrast, in adult males, for the average tarsus, wing and mass, support was low for *F* to be related to the long-term return rate to breeding grounds. For mean phenotypic covariates and male density, we also found low evidence that *F* is associated with the annual breeding success. Likewise, there was little support that mother *F* is related to egg hatch success and nestling survival, and – for average phenotypic traits, rainfall, temperature and nest density, and accounting for breeding peak – to clutch and fledged brood sizes. For nestlings, animal models showed that F is more negatively related to tarsus under higher temperatures and its effect varies by study year. However, for average brood size, temperature, rainfall and prey abundance, and when controlling for nestling sex, breeding peak and mother *F*, evidence for nestling F and tarsus association was weak. We conclude that (1) inbreeding depression on fitness components is stronger in smaller-bodied individuals, (2) considering interaction with phenotypic and environmental variables enables more accurate estimation of inbreeding depression, and (3) the inbreeding depression estimates will inform extinction risk analysis and conservation actions for the aquatic warbler.
