## SupplementaryMaterial2 for "It is hard to be small: Inbreeding depression depends on the body size in a threatened songbird"

### Sheet: TableS2_male_fitness_models
	Table S2 The summary of model selection results for models evaluating the relationship between the male inbreeding coefficient F and fitness components.
	a) Response variable: adult male return rate over four years after ringing
	model	K	AICc	ΔAICc	Model likelihood	ωAICc	LL	Cumulative weight	Evidence ratio
	F + tarsus length squared + tarsus length	5	316.315	0	1	0.283061	-152.97	0.283061	1
	F + F squared + tarsus length	5	317.567	1.2514	0.534888	0.151406	-153.596	0.434466	1.86955
	F + F squared	4	317.693	1.37755	0.50219	0.14215	-154.722	0.576616	1.99128
	F + F squared + wing length	5	317.99	1.67437	0.432927	0.122545	-153.807	0.699161	2.30986
	null	2	318.801	2.48526	0.288624	0.0816981	-157.363	0.780859	3.46471
	F + F squared + body mass	5	319.563	3.24742	0.197166	0.0558098	-154.594	0.836669	5.07188
	F	3	320.455	4.14006	0.126182	0.0357172	-157.154	0.872386	7.92505
	F + tarsus length	4	320.669	4.35338	0.113416	0.0321037	-156.21	0.90449	8.81706
	F + wing length	4	321.687	5.37168	0.0681639	0.0192945	-156.719	0.923784	14.6705
	F + body mass	4	322.38	6.06485	0.0481987	0.0136431	-157.066	0.937428	20.7475
	F x tarsus length	5	322.744	6.42863	0.0401828	0.0113742	-156.184	0.948802	24.8863
	F + ringing year	5	323.142	6.82642	0.0329353	0.00932267	-156.383	0.958124	30.3626
	F x body mass	5	323.387	7.07133	0.0291394	0.00824821	-156.506	0.966373	34.3178
	F + ringing area	5	323.577	7.26129	0.0264991	0.00750085	-156.601	0.973873	37.7371
	F + body mass squared + body mass	5	323.581	7.26604	0.0264362	0.00748305	-156.603	0.981356	37.8269
	F x wing length	5	323.699	7.38396	0.0249226	0.0070546	-156.662	0.988411	40.1242
	F + wing length squared + wing length	5	323.813	7.49756	0.0235465	0.00666509	-156.719	0.995076	42.4692
	F x ringing year	7	325.077	8.76191	0.0125134	0.00354205	-155.184	0.998618	79.9142
	F x ringing area	7	326.96	10.6445	0.00488166	0.0013818	-156.125	1	204.848
	b) Response variable: adult male seasonal breeding success
	model	K	AICc	ΔAICc	Model likelihood	ωAICc	LL	Cumulative weight	Evidence ratio
	F x tarsus + encounters + ringing year	7	414.465	0	1	0.468154	-199.885	0.468154	1
	encounters + ringing year	4	417.625	3.16048	0.205926	0.0964051	-204.691	0.564559	4.85611
	F + ringing area + encounters + ringing year	7	417.968	3.50322	0.173494	0.0812222	-201.636	0.645781	5.76387
	F + encounters + ringing year	5	418.353	3.88798	0.143131	0.0670075	-203.992	0.712789	6.98659
	F + body mass + encounters + ringing year	6	420.007	5.54239	0.0625871	0.0293004	-203.744	0.742089	15.9777
	F + tarsus length + encounters + ringing year	6	420.096	5.63119	0.0598691	0.028028	-203.789	0.770117	16.7031
	F x wing + encounters + ringing year	7	420.124	5.65934	0.0590322	0.0276362	-202.714	0.797753	16.9399
	F x ringing year + encounters	6	420.274	5.80903	0.0547753	0.0256433	-203.878	0.823397	18.2564
	F + male density + encounters + ringing year	6	420.312	5.84775	0.0537251	0.0251516	-203.897	0.848548	18.6133
	F + wing length + encounters + ringing year	6	420.365	5.90001	0.0523394	0.0245029	-203.923	0.873051	19.1061
	F + F squared + encounters + ringing year	6	420.411	5.94627	0.0511428	0.0239427	-203.946	0.896994	19.5531
	F x male density + encounters + ringing year	7	420.992	6.52712	0.038252	0.0179078	-203.148	0.914902	26.1424
	F x ringing area + encounters + ringing year	9	421.286	6.82078	0.0330283	0.0154623	-201.077	0.930364	30.2771
	F + F squared + body mass + encounters + ringing year	7	422.057	7.59196	0.0224609	0.0105152	-203.681	0.940879	44.5218
	F + tarsus + tarsus squared + encounters + ringing year	7	422.066	7.60083	0.0223615	0.0104686	-203.685	0.951348	44.7197
	F x mass + encounters + ringing year	7	422.076	7.61113	0.0222466	0.0104148	-203.69	0.961763	44.9507
	F + wing + wing squared + encounters + ringing year	7	422.163	7.6978	0.0213032	0.00997318	-203.733	0.971736	46.9413
	F + mass + mass squared + encounters + ringing year	7	422.164	7.69952	0.0212849	0.00996459	-203.734	0.9817	46.9818
	F + F squared + tarsus length + encounters + ringing year	7	422.195	7.72977	0.0209653	0.009815	-203.749	0.991515	47.6978
	F + F squared + wing length + encounters + ringing year	7	422.486	8.0211	0.0181234	0.00848457	-203.895	1	55.1771
	K – number of estimable parameters, AICc – Akaike information criterion corrected for small sample size, ΔAICc – change in AICc relative to the model with the lowest AICc, ωAICc – AICc weight, LL - log-likelihood, null – model with the intercept only

### Sheet: TableS3_male_fitness_estimates
Table S3 The estimates from the models inspecting the relationship between the inbreeding coefficient F of adult males and their fitness components. Shown are estimates obtained by natural model-averaging across all the candidate models containing the given explanatory variable. The input variables were standardised to a mean of zero and standard error of one. The effects with the confidence inte…
a) Response variable: adult male return rate over four years after ringing
model term	estimate	SE	LCL	UCL		estimate ±SE	LCL; UCL	back-transformed estimate	back-transformed LCL	back-transformed UCL	back-transformed LCL; UCL
intercept	-0.546835	0.184063	-0.907592	-0.186078		-0.55 ±0.18	-0.91; -0.19	0.578779	0.403494	0.830209	0.40; 0.83
ringing year 2017	0.166424	0.212376	-0.249826	0.582673		0.17 ±0.21	-0.25; 0.58	1.18107	0.778936	1.79082	0.78; 1.79
ringing year 2018	0.199754	0.214499	-0.220656	0.620165		0.20 ±0.21	-0.22; 0.62	1.2211	0.801992	1.85923	0.80; 1.86
F x ringing year 2017	-0.124316	0.200899	-0.51807	0.269439		-0.12 ±0.20	-0.52; 0.27	0.883101	0.595669	1.30923	0.60; 1.31
F x ringing year 2018	0.319481	0.211244	-0.0945503	0.733512		0.32 ±0.21	-0.09; 0.73	1.37641	0.909782	2.08238	0.91; 2.08
ringing area Ławki	0.12301	0.181726	-0.233166	0.479186		0.12 ±0.18	-0.23; 0.48	1.1309	0.792022	1.61476	0.79; 1.61
ringing area Mścichy	-0.211511	0.20461	-0.612539	0.189517		-0.21 ±0.20	-0.61; 0.19	0.80936	0.541973	1.20867	0.54; 1.21
F x ringing area Ławki	0.183111	0.181987	-0.173578	0.539799		0.18 ±0.18	-0.17; 0.54	1.20095	0.840651	1.71566	0.84; 1.72
F x ringing area Mścichy	-0.0776892	0.213976	-0.497075	0.341696		-0.08 ±0.21	-0.50; 0.34	0.925252	0.608308	1.40733	0.61; 1.41
F	-0.0930378	0.149366	-0.385791	0.199715		-0.09 ±0.15	-0.39; 0.20	0.911159	0.679913	1.22105	0.68; 1.22
tarsus length	0.272894	0.162942	-0.0464673	0.592255		0.27 ±0.16	-0.05; 0.59	1.31376	0.954596	1.80806	0.95; 1.81
wing length	0.171522	0.137421	-0.0978178	0.440862		0.17 ±0.14	-0.10; 0.44	1.18711	0.906814	1.55405	0.91; 1.55
body mass	-0.0654474	0.135415	-0.330857	0.199962		-0.07 ±0.14	-0.33; 0.20	0.936648	0.718308	1.22136	0.72; 1.22
tarsus squared	-0.328149	0.138949	-0.600484	-0.0558137		-0.33 ±0.14	-0.60; -0.06	0.720256	0.548546	0.945715	0.55; 0.95
wing squared	-0.00235831	0.0935826	-0.185777	0.18106		0.00 ±0.09	-0.19; 0.18	0.997644	0.830459	1.19849	0.83; 1.20
mass squared	-0.102025	0.112454	-0.322431	0.118381		-0.10 ±0.11	-0.32; 0.12	0.903007	0.724386	1.12567	0.72; 1.13
F squared	-0.273964	0.133138	-0.53491	-0.013019		-0.27 ±0.13	-0.53; -0.01	0.760359	0.585722	0.987065
F x tarsus	-0.0299988	0.123902	-0.272842	0.212844		-0.03 ±0.12	-0.27; 0.21	0.970447	0.761213	1.23719
F x wing	-0.0449524	0.123555	-0.287116	0.197212		-0.04 ±0.12	-0.29; 0.20	0.956043	0.750424	1.218
F x mass	0.138461	0.121623	-0.0999161	0.376838		0.14 ±0.12	-0.10; 0.38	1.1485	0.904913	1.45767
b) Response variable: adult male seasonal breeding success
model term	estimate	SE	LCL	UCL		estimate ±SE	LCL; UCL	back-transformed estimate	back-transformed LCL	back-transformed UCL	back-transformed LCL-UCL
intercept	-0.175307	0.188719	-0.545189	0.194575		-0.18 ±0.19	-0.55; 0.19	0.839199	0.579732	1.21479	0.58; 1.21
year 2017	0.235346	0.187755	-0.132648	0.603339		0.24 ±0.19	-0.13; 0.60	1.26535	0.875773	1.82821	0.88; 1.83
F x year 2017	0.0893756	0.181235	-0.265838	0.444589		0.09 ±0.18	-0.27; 0.44	1.09349	0.766563	1.55985	0.77; 1.56
area Lawki	0.505137	0.243599	0.0276914	0.982583		0.51 ±0.24	0.03; 0.98	1.65721	1.02808	2.67135	1.03; 2.67
area Mscichy	-0.514637	0.286625	-1.07641	0.047137		-0.51 ±0.29	-1.08; 0.05	0.597717	0.340816	1.04827	0.34; 1.05
F x area Lawki	-0.145894	0.244916	-0.62592	0.334133		-0.15 ±0.24	-0.63; 0.33	0.86425	0.534769	1.39673	0.53; 1.40
F x area Mscichy	-0.11103	0.291838	-0.683022	0.460963		-0.11 ±0.29	-0.68; 0.46	0.894912	0.505088	1.5856	0.51; 1.59
encounters	0.521366	0.174652	0.179054	0.863677		0.52 ±0.17	0.18; 0.86	1.68433	1.19609	2.37187	1.20; 2.37
male density	-0.100297	0.183159	-0.459282	0.258688		-0.10 ±0.18	-0.46; 0.26	0.904569	0.631737	1.29523	0.63; 1.30
F	-0.234424	0.183274	-0.593635	0.124787		-0.23 ±0.18	-0.59; 0.12	0.791026	0.552316	1.13291	0.55; 1.13
tarsus length	0.17098	0.179612	-0.181054	0.523013		0.17 ±0.18	-0.18; 0.52	1.18647	0.83439	1.6871	0.83; 1.69
wing length	0.0685208	0.187774	-0.299509	0.436551		0.07 ±0.19	-0.30; 0.44	1.07092	0.741182	1.54736	0.74; 1.55
body mass	-0.129166	0.179085	-0.480167	0.221834		-0.13 ±0.18	-0.48; 0.22	0.878828	0.61868	1.24836	0.62; 1.25
F squared	0.0407795	0.122457	-0.199232	0.280791		0.04 ±0.12	-0.20; 0.28	1.04162	0.81936	1.32418	0.82; 1.32
tarsus squared	-0.064348	0.146537	-0.351556	0.22286		-0.06 ±0.15	-0.35; 0.22	0.937679	0.703592	1.24965	0.70; 1.25
wing squared	-0.0820436	0.134036	-0.344749	0.180662		-0.08 ±0.13	-0.34; 0.18	0.921232	0.708398	1.19801	0.71; 1.20
mass squared	0.018696	0.126049	-0.228355	0.265747		0.02 ±0.13	-0.23; 0.27	1.01887	0.795842	1.3044	0.80; 1.30
F x male density	-0.199136	0.171784	-0.535827	0.137555		-0.20 ±0.17	-0.54; 0.14	0.819439	0.585185	1.14746	0.59; 1.15
F x tarsus	0.520647	0.169484	0.188465	0.85283		0.52 ±0.17	0.19; 0.85	1.68312	1.2074	2.34628
F x wing	0.312147	0.192237	-0.0646305	0.688925		0.31 ±0.19	-0.06; 0.69	1.36636	0.937414	1.99157
F x mass	-0.0630577	0.180626	-0.417078	0.290962		-0.06 ±0.18	-0.42; 0.29	0.938889	0.65897	1.33771
SE - standard error, LCL and UCL - lower and upper 95% confidence limit, respectively

### Sheet: TableS4_female_fitness_models
	Table S4 The summary of model selection results for models evaluating the relationship between the adult female inbreeding coefficient F and fitness components.
	a) Response variable: clutch size
	model	K	AICc	ΔAICc	Model likelihood	ωAICc	LL	Cumulative weight	Evidence ratio
	mother F x tarsus length + breeding peak	6	149.128	0	1	0.519924	-67.964	0.519924	1
	mother F + tarsus length + tarsus length squared + breeding peak	6	150.195	1.06733	0.586452	0.30491	-68.4977	0.824834	1.70517
	mother F + tarsus length + breeding peak	5	152.037	2.909	0.233517	0.121411	-70.596	0.946245	4.28235
	mother F + mother F squared + tarsus length + breeding peak	6	154.27	5.14211	0.0764547	0.0397506	-70.5351	0.985995	13.0796
	mother F + wing length + wing length squared + breeding peak	6	159.661	10.5331	0.00516127	0.00268346	-73.2306	0.988679	193.751
	mother F + area + breeding peak	6	159.775	10.6473	0.00487491	0.00253458	-73.2877	0.991214	205.132
	mother F + year + breeding peak	6	160.753	11.6254	0.00298941	0.00155427	-73.7767	0.992768	334.514
	breeding peak	3	161.206	12.0777	0.00238429	0.00123965	-77.4385	0.994007	419.412
	mother F + body mass + breeding peak	5	161.261	12.1333	0.00231892	0.00120566	-75.2081	0.995213	431.234
	mother F + wing length + breeding peak	5	163.015	13.8871	0.000964829	0.000501637	-76.085	0.995715	1036.45
	mother F + breeding peak	4	163.248	14.1196	0.000858944	0.000446585	-77.346	0.996161	1164.22
	mother F + body mass + body mass squared + breeding peak	6	163.423	14.2949	0.000786854	0.000409104	-75.1115	0.99657	1270.88
	mother F + mother F squared + body mass + breeding peak	6	163.432	14.3044	0.000783128	0.000407167	-75.1162	0.996978	1276.93
	mother F x nest density + breeding peak	6	163.451	14.3233	0.000775787	0.00040335	-75.1256	0.997381	1289.01
	mother F x rainmother Fall + breeding peak	6	163.464	14.3356	0.000770999	0.000400861	-75.1318	0.997782	1297.02
	mother F x body mass + breeding peak	6	163.563	14.4352	0.000733554	0.000381392	-75.1816	0.998163	1363.23
	mother F x area + breeding peak	8	164.149	15.0205	0.000547446	0.00028463	-73.0154	0.998448	1826.66
	mother F + average daily T + breeding peak	5	164.359	15.2312	0.000492707	0.00025617	-76.7571	0.998704	2029.6
	mother F + mother F squared + wing length + breeding peak	6	164.877	15.7486	0.000380393	0.000197775	-75.8383	0.998902	2628.86
	mother F x breeding peak	5	164.882	15.7544	0.000379285	0.000197199	-77.0187	0.999099	2636.54
	mother F + nest density + breeding peak	5	165.055	15.9271	0.00034791	0.000180887	-77.105	0.99928	2874.31
	mother F x wing length + breeding peak	6	165.168	16.0404	0.00032876	0.00017093	-75.9842	0.999451	3041.74
	mother F + rainmother Fall + breeding peak	5	165.293	16.1649	0.00030891	0.00016061	-77.2239	0.999611	3237.19
	mother F + mother F squared + breeding peak	5	165.398	16.2703	0.000293058	0.000152368	-77.2766	0.999764	3412.3
	mother F x year + breeding peak	8	165.448	16.3203	0.000285826	0.000148608	-73.6653	0.999912	3498.63
	mother F x average daily T + breeding peak	6	166.504	17.3762	0.000168582	8.76498e-05	-76.6521	1	5931.83
	b) Response variable: hatch success
	model	K	AICc	ΔAICc	Model likelihood	ωAICc	LL	Cumulative weight	Evidence ratio
	null	2	169.046	0	1	0.214974	-82.5059	0.214974	1
	mother F + breeding peak	4	169.053	0.00727219	0.996371	0.214193	-80.4697	0.429167	1.00364
	mother F	3	169.992	0.946109	0.623096	0.133949	-81.9619	0.563116	1.60489
	mother F + clutch size	4	170.332	1.28697	0.525459	0.11296	-81.1096	0.676076	1.9031
	year	4	170.34	1.29464	0.523446	0.112527	-81.1134	0.788603	1.91042
	mother F + average daily T	4	171.391	2.34543	0.309526	0.0665398	-81.6388	0.855143	3.23075
	mother F + mother F squared	4	171.746	2.70059	0.259163	0.0557133	-81.8164	0.910856	3.85857
	mother F + rainmother Fall	4	171.958	2.91236	0.233125	0.0501158	-81.9223	0.960972	4.28954
	area	4	172.458	3.41249	0.181547	0.0390277	-82.1723	1	5.50823
	c) Response variable: nestling survival to fledging
	model	K	AICc	ΔAICc	Model likelihood	ωAICc	LL	Cumulative weight	Evidence ratio
	mother F + mother body mass	4	251.83	0	1	0.7018	-121.843	0.7018	1
	null	2	255.768	3.93868	0.139549	0.0979352	-125.863	0.799735	7.16596
	mother F	3	257.75	5.92015	0.051815	0.0363637	-125.832	0.836099	19.2994
	mother F + hatched brood size	4	258.51	6.6805	0.035428	0.0248634	-125.184	0.860962	28.2263
	mother F + rainfall	4	258.518	6.68852	0.0352863	0.024764	-125.188	0.885726	28.3396
	mother F + breeding peak	4	258.548	6.7183	0.0347647	0.0243979	-125.203	0.910124	28.7648
	mother F + mother tarsus length	4	259.233	7.40369	0.024678	0.017319	-125.545	0.927443	40.522
	mother F + mother wing length	4	259.423	7.59302	0.022449	0.0157547	-125.64	0.943198	44.5455
	mother F + mother F squared	4	259.442	7.61191	0.022238	0.0156066	-125.649	0.958805	44.9681
	mother F + nest density	4	259.633	7.80327	0.0202089	0.0141826	-125.745	0.972987	49.4832
	mother F + daily average T	4	259.788	7.95787	0.0187056	0.0131276	-125.822	0.986115	53.4601
	mother F + year	5	260.815	8.98533	0.0111908	0.00785368	-125.3	0.993968	89.3594
	mother F + area	5	261.343	9.51326	0.00859454	0.00603165	-125.564	1	116.353
	d) Response variable: fledged brood size in successful nests
	model	K	AICc	ΔAICc	Model likelihood	ωAICc	LL	Cumulative weight	Evidence ratio
	mother F x mother body mass + breeding peak	6	306.706	0	1	0.194218	-146.876	0.194218	1
	breeding peak	3	307.072	0.365787	0.832857	0.161755	-150.404	0.355973	1.20069
	mother F + average daily T + breeding peak	5	307.737	1.0304	0.597382	0.116022	-148.531	0.471995	1.67397
	mother F x nest density + breeding peak	6	308.649	1.94292	0.37853	0.0735172	-147.847	0.545512	2.6418
	mother F + breeding peak	4	309.245	2.539	0.280973	0.0545698	-150.4	0.600082	3.55906
	mother F + rainfall + breeding peak	5	309.592	2.8854	0.236289	0.0458915	-149.459	0.645974	4.2321
	mother F + mother body mass + breeding peak	5	309.678	2.97169	0.22631	0.0439535	-149.502	0.689927	4.41871
	mother F x average daily T + breeding peak	6	309.997	3.2904	0.192974	0.0374789	-148.521	0.727406	5.18205
	mother F + mother wing length + breeding peak	5	310.586	3.87974	0.143723	0.0279135	-149.956	0.75532	6.95783
	mother F + area + breeding peak	6	310.743	4.03662	0.13288	0.0258076	-148.894	0.781127	7.52559
	mother F + mother F squared + breeding peak	5	310.972	4.26552	0.11851	0.0230166	-150.149	0.804144	8.43814
	mother F x breeding peak	5	311.083	4.37663	0.112105	0.0217728	-150.204	0.825917	8.92018
	mother F + mother tarsus length + breeding peak	5	311.089	4.38207	0.111801	0.0217137	-150.207	0.847631	8.94445
	mother F x mother wing length + breeding peak	6	311.382	4.67595	0.0965228	0.0187464	-149.214	0.866377	10.3602
	mother F + mother F squared + mother mass + breeding peak	6	311.436	4.73003	0.0939479	0.0182463	-149.241	0.884623	10.6442
	mother F + nest density + breeding peak	5	311.451	4.7443	0.0932799	0.0181166	-150.388	0.90274	10.7204
	mother F + mother wing + mother wing squared + breeding peak	6	311.67	4.9636	0.0835927	0.0162352	-149.358	0.918975	11.9628
	mother F x rainfall + breeding peak	6	311.827	5.12014	0.0772995	0.0150129	-149.436	0.933988	12.9367
	mother F + mother mass + mother mass squared + breeding peak	6	311.956	5.24937	0.0724625	0.0140735	-149.501	0.948062	13.8003
	mother F + mother F squared + mother wing + breeding peak	6	312.182	5.47569	0.0647098	0.0125678	-149.614	0.960629	15.4536
	mother F + year + breeding peak	6	312.402	5.69516	0.0579843	0.0112616	-149.724	0.971891	17.246
	mother F + mother F squared + mother tarsus + breeding peak	6	312.796	6.08974	0.0476026	0.00924526	-149.921	0.981136	21.0073
	mother F + mother tarsus + mother tarsus squared + breeding peak	6	313.092	6.38521	0.0410647	0.00797549	-150.069	0.989112	24.3518
	mother F x mother tarsus length + breeding peak	6	313.368	6.66187	0.0357596	0.00694514	-150.207	0.996057	27.9645
	mother F x area + breeding peak	8	315.19	8.48324	0.0143843	0.00279368	-148.758	0.998851	69.5202
	mother F x year + breeding peak	8	316.966	10.2594	0.00591847	0.00114947	-149.646	1	168.963
	K – number of estimable parameters, AICc – Akaike information criterion corrected for small sample size, ΔAICc – change in AICc relative to the model with the lowest AICc, ωAICc – AICc weight, LL - log-likelihood, null – model with the intercept only

### Sheet: TableS5_female_fitness_estimate
Table S5 The estimates from the models inspecting the relationship between the inbreeding coefficient F of adult females and their fitness components. Shown are estimates obtained by natural model-averaging across all the candidate models containing the given explanatory variable. The input variables were standardised to a mean of zero and standard error of one; temperature, rainfall, prey abunda…
a) Response variable: clutch size
term	estimate	SE	LCL	UCL		estimate ±SE	LCL; UCL
intercept	4.76232	0.0836025	4.59846	4.92618		4.76 ±0.08	4.60; 4.93
year 2017	0.227486	0.103023	0.0255635	0.429408		0.23 ±0.10	0.03; 0.43
year 2018	0.0422283	0.109045	-0.171496	0.255952		0.04 ±0.11	-0.17; 0.26
mother F x year 2017	0.0171055	0.118393	-0.214941	0.249152		0.02 ±0.12	-0.21; 0.25
mother F x year 2018	-0.0468511	0.10426	-0.251197	0.157495		-0.05 ±0.10	-0.25; 0.16
area Ławki	-0.191014	0.102246	-0.391413	0.00938428		-0.19 ±0.10	-0.39; 0.01
area Mścichy	0.361954	0.132965	0.101348	0.62256		0.36 ±0.13	0.10; 0.62
mother F x area Ławki	0.0639415	0.121956	-0.175087	0.302971		0.06 ±0.12	-0.18; 0.30
mother F x area Mścichy	-0.12623	0.179111	-0.477282	0.224822		-0.13 ±0.18	-0.48; 0.22
mother F	-0.0547208	0.0713899	-0.194642	0.085201		-0.05 ±0.07	-0.19; 0.09
mother tarsus length	0.250151	0.0794853	0.0943623	0.405939		0.25 ±0.08	0.09; 0.41
mother wing length	0.0870216	0.0916466	-0.0926025	0.266646		0.09 ±0.09	-0.09; 0.27
mother body mass	0.162807	0.0806525	0.00473066	0.320883		0.16 ±0.08	0.00; 0.32
breeding peak	0.259913	0.0751588	0.112605	0.407222		0.26 ±0.08	0.11; 0.41
nest density	-0.0278151	0.0830705	-0.19063	0.135		-0.03 ±0.08	-0.19; 0.14
rainfall	0.0450363	0.08082	-0.113368	0.203441		0.05 ±0.08	-0.11; 0.20
average daily T	0.0821482	0.0810602	-0.0767268	0.241023		0.08 ±0.08	-0.08; 0.24
mother F x mother tarsus	0.166681	0.0738493	0.0219394	0.311424		0.17 ±0.07	0.02; 0.31
mother F x mother wing	0.0340849	0.0784372	-0.119649	0.187819		0.03 ±0.08	-0.12; 0.19
mother F x mother mass	0.0180593	0.0810985	-0.140891	0.177009		0.02 ±0.08	-0.14; 0.18
mother F x breeding peak 1	0.0614273	0.0778047	-0.0910671	0.213922		0.06 ±0.08	-0.09; 0.21
mother F x nest density	0.191977	0.0985012	-0.00108141	0.385036		0.19 ±0.10	0.00; 0.39
mother F x rainfall	0.168296	0.0839308	0.00379523	0.332798		0.17 ±0.08	0.00; 0.33
mother F x average daily T	-0.0422739	0.0953461	-0.229149	0.144601		-0.04 ±0.10	-0.23; 0.14
mother tarsus squared	-0.078503	0.0390906	-0.155119	-0.00188688		-0.08 ±0.04	-0.16; 0.00
mother wing squared	-0.128408	0.0545502	-0.235325	-0.0214919		-0.13 ±0.05	-0.24; -0.02
mother mass squared	-0.0261791	0.0615387	-0.146793	0.0944345		-0.03 ±0.06	-0.15; 0.09
mother F squared	-0.0195392	0.0574318	-0.132103	0.093025		-0.02 ±0.06	-0.13; 0.09
b) Response variable: hatch success
term	estimate	SE	LCL	UCL		estimate ±SE	LCL; UCL	back-transformed estimate (OR)	back-transformed LCL	back-transformed UCL	back-transformed LCL-UCL
intercept	3.3328	0.460683	2.42988	4.23572		3.33 ±0.46	2.43; 4.24	28.0166	11.3575	69.1114	11.36; 69.11
year 2017	-0.59075	0.376239	-1.32816	0.146665		-0.59 ±0.38	-1.33; 0.15	0.553912	0.264963	1.15797	0.26; 1.16
year 2018	0.497871	0.45905	-0.401849	1.39759		0.50 ±0.46	-0.40; 1.40	1.64522	0.669081	4.04545	0.67; 4.05
area Ławki	-0.254779	0.392314	-1.0237	0.514141		-0.25 ±0.39	-1.02; 0.51	0.775088	0.359263	1.6722	0.36; 1.67
area Mścichy	0.394304	0.52021	-0.625288	1.4139		0.39 ±0.52	-0.63; 1.41	1.48335	0.535107	4.11195	0.54; 4.11
mother F	0.320767	0.30709	-0.281119	0.922653		0.32 ±0.31	-0.28; 0.92	1.37818	0.754939	2.51596	0.75; 2.52
mother F squared	0.135484	0.258803	-0.37176	0.642728		0.14 ±0.26	-0.37; 0.64	1.14509	0.68952	1.90166	0.69; 1.90
breeding peak	0.487718	0.281579	-0.0641673	1.0396		0.49 ±0.28	-0.06; 1.04	1.62859	0.937848	2.82809	0.94; 2.83
rainfall	-0.0819278	0.292076	-0.654386	0.49053		-0.08 ±0.29	-0.65; 0.49	0.921338	0.519761	1.63318	0.52; 1.63
average daily T	0.24322	0.304959	-0.354489	0.840929		0.24 ±0.30	-0.35; 0.84	1.27535	0.701532	2.31852	0.70; 2.32
clutch size	0.347626	0.26367	-0.169158	0.86441		0.35 ±0.26	-0.17; 0.86	1.4157	0.844375	2.37361
c) Response variable: nestling survival to fledging
term	estimate	SE	LCL	UCL		estimate ±SE	LCL; UCL	back-transformed estimate (OR)	back-transformed LCL	back-transformed UCL	back-transformed LCL-UCL
intercept	1.90672	0.255346	1.40625	2.40719		1.91 ±0.26	1.41; 2.41	6.731	4.08064	11.1028	4.08; 11.10
year 2017	-0.278161	0.287589	-0.841826	0.285503		-0.28 ±0.29	-0.84; 0.29	0.757175	0.430923	1.33043	0.43; 1.33
year 2018	0.189698	0.313347	-0.424451	0.803847		0.19 ±0.31	-0.42; 0.80	1.20888	0.654129	2.23412	0.65; 2.23
area Ławki	-0.153017	0.286467	-0.714482	0.408448		-0.15 ±0.29	-0.71; 0.41	0.858115	0.489446	1.50448	0.49; 1.50
area Mścichy	-0.0663675	0.342627	-0.737905	0.60517		-0.07 ±0.34	-0.74; 0.61	0.935787	0.478115	1.83156	0.48; 1.83
mother F	0.103687	0.232507	-0.352019	0.559393		0.10 ±0.23	-0.35; 0.56	1.10925	0.703267	1.74961	0.70; 1.75
mother F squared	-0.102676	0.167658	-0.431279	0.225927		-0.10 ±0.17	-0.43; 0.23	0.902419	0.649677	1.25348	0.65; 1.25
mother wing length	-0.130981	0.211075	-0.544681	0.282718		-0.13 ±0.21	-0.54; 0.28	0.877234	0.580027	1.32673	0.58; 1.33
mother tarsus length	-0.166112	0.220838	-0.598947	0.266723		-0.17 ±0.22	-0.60; 0.27	0.846952	0.54939	1.30568	0.55; 1.31
mother body mass	-0.618165	0.225376	-1.05989	-0.176435		-0.62 ±0.23	-1.06; -0.18	0.538933	0.346493	0.838253	0.35; 0.84
breeding peak	-0.239263	0.2135	-0.657715	0.17919		-0.24 ±0.21	-0.66; 0.18	0.787208	0.518034	1.19625	0.52; 1.20
rainfall	0.248596	0.221177	-0.184903	0.682094		0.25 ±0.22	-0.18; 0.68	1.28222	0.831185	1.97802
average daily T	-0.030426	0.216627	-0.455007	0.394155		-0.03 ±0.22	-0.46; 0.39	0.970032	0.634443	1.48313
hatched brood size	-0.241454	0.216471	-0.665729	0.182822		-0.24 ±0.22	-0.67; 0.18	0.785485	0.513899	1.2006
nest density	0.0901838	0.216576	-0.334297	0.514665		0.09 ±0.22	-0.33; 0.51	1.09438	0.715841	1.67308
d) Response variable: fledged brood size in successful nests
term	estimate	SE	LCL	UCL		estimate ±SE	LCL; UCL
intercept	3.79674	0.130324	3.5413	4.05217		3.80 ±0.13	3.54; 4.05
year 2017	-0.0581147	0.172224	-0.395667	0.279437		-0.06 ±0.17	-0.40; 0.28
year 2018	0.212108	0.188904	-0.158138	0.582354		0.21 ±0.19	-0.16; 0.58
mother F x year 2017	-0.0508589	0.204501	-0.451673	0.349955		-0.05 ±0.20	-0.45; 0.35
mother F x year 2018	0.049847	0.196956	-0.33618	0.435874		0.05 ±0.20	-0.34; 0.44
area Ławki	-0.247604	0.174119	-0.588871	0.0936622		-0.25 ±0.17	-0.59; 0.09
area Mścichy	0.353219	0.22572	-0.0891846	0.795622		0.35 ±0.23	-0.09; 0.80
mother F x area Ławki	0.0188597	0.206348	-0.385574	0.423294		0.02 ±0.21	-0.39; 0.42
mother F x area Mścichy	0.0778405	0.306593	-0.52307	0.678751		0.08 ±0.31	-0.52; 0.68
mother F	0.0366066	0.130286	-0.21875	0.291963		0.04 ±0.13	-0.22; 0.29
mother wing length	0.111209	0.135881	-0.155112	0.37753		0.11 ±0.14	-0.16; 0.38
mother tarsus length	0.073783	0.127597	-0.176303	0.323869		0.07 ±0.13	-0.18; 0.32
mother body mass	-0.13559	0.12766	-0.3858	0.11462		-0.14 ±0.13	-0.39; 0.11
breeding peak	0.314137	0.132253	0.0549267	0.573348		0.31 ±0.13	0.05; 0.57
rainfall	0.172517	0.127885	-0.0781337	0.423167		0.17 ±0.13	-0.08; 0.42
average daily T	-0.240464	0.125923	-0.487268	0.0063407		-0.24 ±0.13	-0.49; 0.01
nest density	0.065354	0.129682	-0.188818	0.319526		0.07 ±0.13	-0.19; 0.32
mother F x mother wing	-0.145294	0.122053	-0.384514	0.0939254		-0.15 ±0.12	-0.38; 0.09
mother F x mother tarsus	0.00322595	0.137398	-0.26607	0.272522		0.00 ±0.14	-0.27; 0.27
mother F x mother mass	-0.288073	0.127364	-0.537702	-0.0384439		-0.29 ±0.13	-0.54; -0.04
mother F x breeding peak 1	-0.0774478	0.126246	-0.324885	0.169989		-0.08 ±0.13	-0.32; 0.17
mother F x rainfall	-0.0333467	0.160334	-0.347596	0.280902		-0.03 ±0.16	-0.35; 0.28
mother F x average daily T	-0.0200277	0.144112	-0.302483	0.262427		-0.02 ±0.14	-0.30; 0.26
mother F x nest density	0.312545	0.140544	0.0370841	0.588007		0.31 ±0.14	0.04; 0.59
mother wing squared	-0.101596	0.0951237	-0.288035	0.0848427		-0.10 ±0.10	-0.29; 0.08
mother tarsus squared	-0.0391256	0.0762876	-0.188647	0.110395		-0.04 ±0.08	-0.19; 0.11
mother mass squared	-0.0051703	0.102049	-0.205182	0.194842		-0.01 ±0.10	-0.21; 0.19
mother F squared	-0.0663837	0.0914817	-0.245685	0.112917		-0.07 ±0.09	-0.25; 0.11
SE – standard error, LCL and UCL - lower and upper 95% confidence limit, respectively, OR – odds ratio

### Sheet: TableS6_chick_tarsus_models
	Table S6 The summary of model selection results for the MCMC animal models evaluating the relationship between chick inbreeding and tarsus length on days 2, 5 and 9 post-hatch.
	model	K	DIC	ΔDIC	ωDIC	LL	Cumulative weight	Evidence ratio
	chick F x rainfall + day + mother F	12	1638.27	0	0.124052	-718.136	0.124052	1
	chick F x average daily T + day + mother F	12	1638.34	0.0690718	0.114493	-718.209	0.238545	1.03514
	chick F + day + rainfall + mother F	11	1639.18	0.91308	0.0769857	-719.316	0.315531	1.5786
	day	8	1639.97	1.70499	0.0550937	-720.114	0.370625	2.34549
	chick F + area + day + mother F	12	1640.01	1.74002	0.0511805	-720.032	0.421805	2.38693
	chick F x prey abundance + day + mother F	12	1640.05	1.78538	0.0503591	-720.034	0.472164	2.44169
	chick F x year + day + mother F	12	1640.06	1.79459	0.049734	-720.2	0.521898	2.45296
	chick F x brood size + day + mother F	12	1640.07	1.80342	0.0462906	-719.104	0.568189	2.46381
	chick F + day + mother F	10	1640.19	1.91775	0.0461839	-720.11	0.614373	2.60876
	chick F + year + day + mother F	11	1640.37	2.10443	0.0426774	-720.114	0.65705	2.86399
	chick F + breeding peak + day + mother F	11	1640.39	2.11869	0.0413161	-720.013	0.698366	2.88447
	chick F x day + mother F	12	1640.41	2.14624	0.0406812	-719.09	0.739048	2.92449
	chick F x breeding peak + day + mother F	12	1640.62	2.34763	0.0381183	-719.863	0.777166	3.2343
	chick F + prey abundance + day + mother F	11	1640.63	2.35839	0.0371158	-720.345	0.814282	3.25175
	chick F + chick sex + day + mother F	11	1640.72	2.45414	0.0367825	-720.193	0.851064	3.41122
	chick F + chick F squared + day + mother F	11	1640.82	2.55122	0.0355436	-720.116	0.886608	3.58089
	chick F+ brood size + day + mother F	11	1640.86	2.59383	0.0318876	-719.993	0.918495	3.658
	chick F x area + day + mother F	14	1640.98	2.71375	0.0318105	-719.971	0.950306	3.88403
	chick F x chick sex + day + mother F	12	1641.31	3.03766	0.0274307	-720.022	0.977737	4.56687
	chick F + average daily T + day + mother F	11	1641.71	3.4418	0.0222634	-720.267	1	5.58956
	K – number of estimable parameters, DIC – deviance information criterion, ΔDIC – change in DIC relative to the model with the lowest DIC, ωDIC – DIC weight, LL - log-likelihood

### Sheet: TableS7_chick_tarsus_estimates
Table S7 The estimates from the models inspecting the relationship between the inbreeding coefficient F of chicks and their tarsus length. Shown are posterior means and 95% credible intervals obtained by natural model-averaging (using DIC weights) across all the candidate animal models containing the given term. The covariates were standardised to a mean of zero and standard error of one; rainfal…
term	posterior mean	LCI	UCI
intercept	11.193	10.9644	11.4234
chick F	-0.0453803	-0.162124	0.0720432
mother F	-0.0985395	-0.305017	0.103802
day 1	-1.71179	-1.90492	-1.52215
day 2	-4.30407	-4.41323	-4.1914
sex 1	0.0425582	-0.143883	0.227636
year 1	0.0710037	-0.144266	0.280964
area 1	0.273214	-0.0284245	0.563773
area 2	-0.120599	-0.501582	0.269291
breeding peak	0.167343	-0.0268201	0.366188
rainfall	0.0640492	-0.0157728	0.145633
prey abundance	0.0341514	-0.149453	0.228448
brood size	-0.0899078	-0.21252	0.0310679
average daily temperature	-0.00644462	-0.0868173	0.0730648
chick F squared	0.0280466	-0.0514075	0.10893
chick F x day 1	0.0362928	-0.147815	0.228878
chick F x day 2	0.0322401	-0.0769512	0.143894
chick F x sex 1	-0.0687457	-0.256109	0.124151
chick F x year 1	-0.12566	-0.240333	-0.0106461
chick F x area 1	0.0353282	-0.135284	0.202276
chick F x area 2	-0.0590644	-0.282164	0.162526
chick F x breeding peak	0.0331881	-0.0786503	0.145888
chick F x rainfall	0.0462855	-0.0235352	0.118797
chick F x preyabundance	0.0487228	-0.0626345	0.155328
chick F x brood size	0.0447545	-0.0516566	0.139789
chick F x average daily temperature	-0.0757778	-0.144982	-0.00590653
LCI and UCI - lower and upper 95% limit of the credible interval, respectively					estimate ±SE	LCL; UCL
					#REF!	#REF!
					#REF!	#REF!
					#REF!	#REF!
					#REF!	#REF!
					#REF!	#REF!
					#REF!	#REF!
					#REF!	#REF!
					#REF!	#REF!
					#REF!	#REF!
					#REF!	#REF!
					#REF!	#REF!
					#REF!	#REF!
					#REF!	#REF!
					#REF!	#REF!
					#REF!	#REF!
					#REF!	#REF!
					#REF!	#REF!
					#REF!	#REF!
					#REF!	#REF!
					#REF!	#REF!
					#REF!	#REF!
					#REF!	#REF!
					#REF!	#REF!
					#REF!	#REF!
